# An envelope stress response governs long-chain fatty acid metabolism via a small RNA to maintain redox homeostasis in *Escherichia coli*

**DOI:** 10.1101/2024.10.18.618624

**Authors:** Megha Shrivastava, Manmehar Kaur, Liz Maria Luke, Richa Ashok Kakkar, Deeptodeep Roy, Shivam Singla, Vanshika Sharma, Gaurav Sharma, Rachna Chaba

## Abstract

Long-chain fatty acids (LCFAs) are a tremendous source of energy for several bacteria but are complex to use because they induce redox stress. We previously showed that LCFA degradation impedes oxidative protein folding in the *Escherichia coli* envelope, an issue that arises due to the insufficiency of ubiquinone, a lipid-soluble electron carrier in the electron transport chain (ETC). To maintain redox homeostasis, *E. coli* activates the CpxAR two-component system; however, the nature of feedback imparted by this envelope stress response (ESR) remained unknown. Here, we show that contrary to the well-recognized remedial mode of Cpx restoring envelope integrity by upregulating protein quality control factors, in LCFA-grown cells, it uses a preventive measure to maintain homeostasis. Cpx increases ubiquinone availability for oxidative protein folding by suppressing LCFA metabolism and directly increasing ubiquinone levels. Further, rather than using its conventional mode of imparting regulation via CpxR working as a transcriptional regulator, during LCFA metabolism, Cpx mainly uses its non-coding arm to counteract envelope redox stress. The Cpx-regulated small RNA CpxQ represses *fad* genes involved in LCFA transport and β-oxidation, downregulates components of glyoxylate shunt, gluconeogenesis, and ETC, and increases ubiquinone content. Corroborating with its role in repressing LCFA metabolism and maintaining redox homeostasis, CpxQ overexpression impairs growth of *E. coli* in LCFAs and CpxQ deletion renders LCFA-grown *E. coli* hypersensitive to a thiol agent. Our foremost work studying the interconnection between LCFA metabolism, redox stress, and ESR in *E. coli* provides a rationale for investigating similar networks in other LCFA-utilizing bacteria.

**Significance Statement:** Long-chain fatty acids (LCFAs) are energy-rich nutrients for *Escherichia coli*; however, their utilization hampers disulfide bond (DSB) formation in secreted proteins, an essential process that occurs in the envelope compartment. Here, we show that an envelope stress response manipulates LCFA metabolism in *E. coli* and uses a small RNA (sRNA) to restore homeostasis. Several bacteria with a huge impact on human health use host-derived LCFAs during infection. Because many virulence factors require DSB formation, the present study offers a basis to examine whether sRNAs play a role in governing envelope redox balance during LCFA metabolism in pathogens. The sRNA-mediated control is likely an ideal strategy both for rapid response to and quick recovery from LCFA-induced stress.
