## Supplementary dataset S2 for "An envelope stress response governs long-chain fatty acid metabolism via a small RNA to maintain redox homeostasis in *Escherichia coli*"

### Sheet: WT_TBK-Ole vs. WT_TBK-Brij
GSEA comparison of WT_TBK-Ole vs. WT_TBK-Brij
NAME	SIZE	NES	NOM p-val	FDR q-val
NADH_TO_CYTOCHROME_<I>BO</I>_OXIDASE_ELECTRON_TRANSFER_I	16	-3.27079	0	0
NADH_TO_HYDROGEN_PEROXIDE_ELECTRON_TRANSFER	12	-2.99671	0	0
SUPERPATHWAY_OF_GLYOXYLATE_BYPASS_AND_TCA	20	-2.86369	0	0
NADH_TO_FUMARATE_ELECTRON_TRANSFER	16	-2.78777	0	0
NADH_TO_TRIMETHYLAMINE_<I>N</I>-OXIDE_ELECTRON_TRANSFER	14	-2.78173	0	0
NADH_TO_DIMETHYL_SULFOXIDE_ELECTRON_TRANSFER	15	-2.735	0	0
ATP_BIOSYNTHESIS	7	-2.73105	0	0
TCA_CYCLE_I_(PROKARYOTIC)	18	-2.71979	0	0
NADH_TO_CYTOCHROME_<I>BD</I>_OXIDASE_ELECTRON_TRANSFER_I	15	-2.61725	0	0
TRNA_CHARGING	23	-2.4776	0	0
LCFA_TRANSPORT_AND_BETA_OXIDATION	8	-2.46013	0	0
NITRATE_REDUCTION_VIII_(DISSIMILATORY)	18	-2.381	0	0
SUCCINATE_TO_CYTOCHROME_<I>BO</I>_OXIDASE_ELECTRON_TRANSFER	7	-2.32292	0	0.000231251
PEPTIDOGLYCAN_BIOSYNTHESIS_I_(<I>MESO</I>-DIAMINOPIMELATE_CONTAINING)	17	-2.19478	0	0.00145775
GLYOXYLATE_CYCLE	6	-2.10186	0.00132802	0.00326439
SUPERPATHWAY_OF_SULFATE_ASSIMILATION_AND_CYSTEINE_BIOSYNTHESIS	12	-2.09095	0	0.00336432
SUPERPATHWAY_OF_GLYCOLYSIS,_PYRUVATE_DEHYDROGENASE,_TCA,_AND_GLYOXYLATE_BYPASS	50	-2.10712	0	0.00348201
LIPID_IV<SUB>A</SUB>_BIOSYNTHESIS_(<I>E._COLI</I>)	5	-2.03494	0.00135501	0.00557437
PYRIDOXAL_5'-PHOSPHATE_BIOSYNTHESIS_I	6	-2.03626	0.00134409	0.00565301
LIPOPROTEIN_POSTTRANSLATIONAL_MODIFICATION	8	-2.00532	0	0.00744204
SUPERPATHWAY_OF_PYRIDOXAL_5'-PHOSPHATE_BIOSYNTHESIS_AND_SALVAGE	9	-1.97469	0.00503145	0.00984582
PYRIMIDINE_DEOXYRIBONUCLEOTIDES_<I>DE_NOVO</I>_BIOSYNTHESIS_II	9	-1.92095	0.00746269	0.0154639
GALACTITOL_DEGRADATION	6	-1.9082	0	0.0167531
ENTEROBACTIN_BIOSYNTHESIS	7	-1.90151	0.00798935	0.0169434
UDP-<I>N</I>-ACETYLMURAMOYL-PENTAPEPTIDE_BIOSYNTHESIS_I_(<I>MESO</I>-DIAMINOPIMELATE_CONTAINING)	8	-1.88313	0.00124844	0.0181943
LIPID_A-CORE_BIOSYNTHESIS_(<I>E._COLI</I>_K-12)	8	-1.88704	0.00249377	0.0184934
ASPARTATE_SUPERPATHWAY	26	-1.86726	0.00322928	0.0200625
SUPERPATHWAY_OF_CHORISMATE_METABOLISM	57	-1.85261	0.0020202	0.0216537
TRNA-URIDINE_2-THIOLATION_AND_SELENATION_(BACTERIA)	10	-1.82861	0.00616523	0.0254045
SUPERPATHWAY_OF_FATTY_ACID_BIOSYNTHESIS_INITIATION	5	-1.80796	0.00705219	0.0293455
PPGPP_METABOLISM	5	-1.80263	0.00414938	0.0296128
TRNA_PROCESSING	8	-1.79161	0.00761421	0.0315087
SUPERPATHWAY_OF_HEXITOL_DEGRADATION_(BACTERIA)	28	-1.77749	0.00847458	0.0349531
BIOTIN_BIOSYNTHESIS_I	10	-1.76023	0.0145631	0.0387627
SUPERPATHWAY_OF_GLYCOL_METABOLISM_AND_DEGRADATION	8	-1.75091	0.0197287	0.039399
SUPERPATHWAY_OF_&BETA;-D-GLUCURONOSIDES_DEGRADATION	5	-1.75384	0.00801068	0.0394279
CHORISMATE_BIOSYNTHESIS_I	9	-1.74571	0.0100756	0.0397404
SUPERPATHWAY_OF_L-THREONINE_BIOSYNTHESIS	6	-1.74287	0.0156863	0.039882
SUPERPATHWAY_OF_L-LYSINE,_L-THREONINE_AND_L-METHIONINE_BIOSYNTHESIS_I	20	-1.7244	0.0155211	0.0450061
L-HISTIDINE_BIOSYNTHESIS	7	-1.70148	0.0183727	0.0495615
L-LYSINE_BIOSYNTHESIS_I	9	-1.70495	0.0174564	0.0497363
SUCCINATE_TO_CYTOCHROME_<I>BD</I>_OXIDASE_ELECTRON_TRANSFER	6	-1.68101	0.0278146	0.0549315
PEPTIDOGLYCAN_RECYCLING_I	19	-1.67255	0.0235426	0.0558412
PENTOSE_PHOSPHATE_PATHWAY	9	-1.67552	0.0234375	0.055845
TETRAPYRROLE_BIOSYNTHESIS_I_(FROM_GLUTAMATE)	5	-1.63398	0.030086	0.0709606
GLUCONEOGENESIS_I	20	-1.61786	0.0330396	0.0771174
SUPERPATHWAY_OF_PHENYLETHYLAMINE_DEGRADATION	11	-1.61184	0.0310633	0.0786524
CYTOCHROME_<I>C</I>_BIOGENESIS_(SYSTEM_I_TYPE)	16	-1.59079	0.0422857	0.0886038

### Sheet: cpxR_TBK-Brij vs. WT_TBK-Brij
GSEA comparison of ∆cpxR_TBK-Brij vs. WT_TBK-Brij
NAME	SIZE	NES	NOM p-val	FDR q-val
NADH_TO_CYTOCHROME_<I>BO</I>_OXIDASE_ELECTRON_TRANSFER_I	16	-2.08611	0	0
NADH_TO_DIMETHYL_SULFOXIDE_ELECTRON_TRANSFER	15	-2.09387	0	0
NADH_TO_HYDROGEN_PEROXIDE_ELECTRON_TRANSFER	12	-2.16016	0	0
NADH_TO_FUMARATE_ELECTRON_TRANSFER	16	-2.02724	0	0.000179412
NADH_TO_TRIMETHYLAMINE_<I>N</I>-OXIDE_ELECTRON_TRANSFER	14	-2.02984	0	0.000224265
NADH_TO_CYTOCHROME_<I>BD</I>_OXIDASE_ELECTRON_TRANSFER_I	15	-1.92192	0	0.000330069
NITRATE_REDUCTION_VIII_(DISSIMILATORY)	18	-1.96632	0	0.000377221
UDP-<I>N</I>-ACETYLMURAMOYL-PENTAPEPTIDE_BIOSYNTHESIS_I_(<I>MESO</I>-DIAMINOPIMELATE_CONTAINING)	8	-1.98641	0	0.000440091
TCA_CYCLE_I_(PROKARYOTIC)	18	-1.87372	0.00107875	0.00159575
SUPERPATHWAY_OF_GLYOXYLATE_BYPASS_AND_TCA	20	-1.7829	0	0.00904394
PEPTIDOGLYCAN_BIOSYNTHESIS_I_(<I>MESO</I>-DIAMINOPIMELATE_CONTAINING)	17	-1.67845	0.00215983	0.0417632

### Sheet: cpxR_TBK-Ole vs. WT_TBK-Ole
GSEA comparison of ∆cpxR_TBK-Ole vs. WT_TBK-Ole
NAME	SIZE	NES	NOM p-val	FDR q-val
SUPERPATHWAY_OF_GLYOXYLATE_BYPASS_AND_TCA	20	-2.17291	0	0
ATP_BIOSYNTHESIS	7	-2.17742	0	0
SUPERPATHWAY_OF_GLYCOLYSIS,_PYRUVATE_DEHYDROGENASE,_TCA,_AND_GLYOXYLATE_BYPASS	50	-2.22206	0	0
TRNA_CHARGING	23	-2.2964	0	0
NADH_TO_DIMETHYL_SULFOXIDE_ELECTRON_TRANSFER	15	-2.5118	0	0
NADH_TO_HYDROGEN_PEROXIDE_ELECTRON_TRANSFER	12	-2.56224	0	0
NITRATE_REDUCTION_VIII_(DISSIMILATORY)	18	-2.57425	0	0
NADH_TO_TRIMETHYLAMINE_<I>N</I>-OXIDE_ELECTRON_TRANSFER	14	-2.58957	0	0
NADH_TO_CYTOCHROME_<I>BD</I>_OXIDASE_ELECTRON_TRANSFER_I	15	-2.62422	0	0
NADH_TO_FUMARATE_ELECTRON_TRANSFER	16	-2.68983	0	0
NADH_TO_CYTOCHROME_<I>BO</I>_OXIDASE_ELECTRON_TRANSFER_I	16	-2.70562	0	0
ENTEROBACTIN_BIOSYNTHESIS	7	-2.07499	0	0.000101382
TCA_CYCLE_I_(PROKARYOTIC)	18	-2.07667	0	0.000109181
SUPERPATHWAY_OF_PHENYLETHYLAMINE_DEGRADATION	11	-2.08061	0	0.00011828
PEPTIDOGLYCAN_BIOSYNTHESIS_I_(<I>MESO</I>-DIAMINOPIMELATE_CONTAINING)	17	-2.0196	0	0.000755797
LCFA_TRANSPORT_AND_BETA_OXIDATION	8	-1.96009	0	0.00219476
GLUCONEOGENESIS_I	20	-1.94769	0	0.00243833
PHENYLACETATE_DEGRADATION_I_(AEROBIC)	9	-1.92456	0	0.00350039
SUPERPATHWAY_OF_CHORISMATE_METABOLISM	57	-1.92825	0	0.00362967
SUPERPATHWAY_OF_AROMATIC_AMINO_ACID_BIOSYNTHESIS	19	-1.89716	0.00163132	0.00471553
UDP-<I>N</I>-ACETYLMURAMOYL-PENTAPEPTIDE_BIOSYNTHESIS_I_(<I>MESO</I>-DIAMINOPIMELATE_CONTAINING)	8	-1.8861	0.00179211	0.00549041
SUCCINATE_TO_CYTOCHROME_<I>BO</I>_OXIDASE_ELECTRON_TRANSFER	7	-1.80919	0.00344828	0.0126579
D-LACTATE_TO_CYTOCHROME_<I>BO</I>_OXIDASE_ELECTRON_TRANSFER	4	-1.81136	0	0.01306
SUPERPATHWAY_OF_L-LYSINE,_L-THREONINE_AND_L-METHIONINE_BIOSYNTHESIS_I	20	-1.79829	0	0.0139675
GLYCEROL-3-PHOSPHATE_TO_CYTOCHROME_<I>BO</I>_OXIDASE_ELECTRON_TRANSFER	4	-1.78583	0	0.0145571
SUPERPATHWAY_OF_HEXITOL_DEGRADATION_(BACTERIA)	28	-1.78657	0.00166945	0.0148003
ASPARTATE_SUPERPATHWAY	26	-1.78103	0.00632911	0.0150427
NADH_TO_CYTOCHROME_<I>BO</I>_OXIDASE_ELECTRON_TRANSFER_II	4	-1.79023	0	0.0151488
GUANOSINE_RIBONUCLEOTIDES_<I>DE_NOVO</I>_BIOSYNTHESIS	4	-1.78776	0.00194175	0.0151789
PYRUVATE_TO_CYTOCHROME_<I>BO</I>_OXIDASE_ELECTRON_TRANSFER	4	-1.76848	0	0.0168342
PROLINE_TO_CYTOCHROME_<I>BO</I>_OXIDASE_ELECTRON_TRANSFER	4	-1.75932	0	0.0178965
SUPERPATHWAY_OF_ADENOSINE_NUCLEOTIDES_<I>DE_NOVO</I>_BIOSYNTHESIS_II	8	-1.75475	0.00534759	0.0181338
SUPERPATHWAY_OF_FUCOSE_AND_RHAMNOSE_DEGRADATION	7	-1.74034	0.00725953	0.0210743
SUCCINATE_TO_CYTOCHROME_<I>BD</I>_OXIDASE_ELECTRON_TRANSFER	6	-1.73741	0.00746269	0.0211517
SUPERPATHWAY_OF_GUANOSINE_NUCLEOTIDES_<I>DE_NOVO</I>_BIOSYNTHESIS_II	9	-1.72522	0.00892857	0.0236054
GLYOXYLATE_CYCLE	6	-1.69799	0.00956023	0.0309612
SUPERPATHWAY_OF_PYRIDOXAL_5'-PHOSPHATE_BIOSYNTHESIS_AND_SALVAGE	9	-1.69538	0.0107527	0.0309815
FLAVIN_BIOSYNTHESIS_I_(BACTERIA_AND_PLANTS)	7	-1.69953	0.0121528	0.0314778
SUPERPATHWAY_OF_GLYCOL_METABOLISM_AND_DEGRADATION	8	-1.66541	0.00533808	0.0430861
SUPERPATHWAY_OF_L-TRYPTOPHAN_BIOSYNTHESIS	14	-1.65904	0.0169492	0.0449954
GLYCOLYSIS_II_(FROM_FRUCTOSE_6-PHOSPHATE)	20	-1.65436	0.0165016	0.045857
MIXED_ACID_FERMENTATION	30	-1.6268	0.00934579	0.0594072
CHORISMATE_BIOSYNTHESIS_I	9	-1.62769	0.032316	0.0600401
L-LYSINE_BIOSYNTHESIS_I	9	-1.6229	0.024055	0.060281
GLUCOSE_AND_GLUCOSE-1-PHOSPHATE_DEGRADATION	6	-1.6206	0.0178891	0.0604401
SUPERPATHWAY_OF_L-THREONINE_BIOSYNTHESIS	6	-1.59785	0.0307971	0.0732678
BIOTIN_BIOSYNTHESIS_I	10	-1.58372	0.0355872	0.0800652
SUPERPATHWAY_OF_L-SERINE_AND_GLYCINE_BIOSYNTHESIS_I	5	-1.57863	0.0315399	0.0803067
GUANOSINE_DEOXYRIBONUCLEOTIDES_<I>DE_NOVO</I>_BIOSYNTHESIS_II	6	-1.58471	0.0347349	0.0809787
CYTOCHROME_<I>C</I>_BIOGENESIS_(SYSTEM_I_TYPE)	16	-1.5798	0.0318584	0.0811435
PYRIDOXAL_5'-PHOSPHATE_BIOSYNTHESIS_I	6	-1.56386	0.0367133	0.0911483
